# Cytogenomic signatures of hybridisation in the genus *Carpobrotus* reveal biased parental dominance

**DOI:** 10.64898/2026.07.03.736328

**Authors:** Joan Pere Pascual-Díaz, Mar Torres, Václav Bačovský, Lucie Horáková, Jana Kružlicová, Pavla Novotná, Ana Novoa, Daniel Vitales, Sònia Garcia

## Abstract

- Hybridisation is frequently associated with plant invasions; however, its consequences for genome organisation and chromosome evolution remain poorly understood in invasive species. We investigated the extent of hybridisation in the invasive *Carpobrotus edulis—acinaciformis* hybrid complex and determined the cytogenomic contribution of parental species in hybrid accessions.
- We combined whole-genome sequencing, population genomic analyses, genome size estimation, repeatome characterisation, chromosome counting and fluorescence *in situ* hybridisation to compare parental species and hybrid accessions from South Africa and the Mediterranean Basin.
- Population genomic analyses revealed widespread hybridisation and introgression, with most invasive accessions showing admixed ancestries. Patterson’s D-statistic supported asymmetric allele sharing towards *C. edulis*. Hybrid accessions displayed genome sizes indistinguishable from *C. edulis*, whereas *C. acinaciformis* possessed significantly larger genomes. Repeatome analyses identified marked differences in repetitive DNA composition, particularly in satellite DNA abundance and chromosomal distribution. A newly identified satellite repeat (CarpoSat) showed contrasting chromosomal patterns between parental species, whereas hybrids resembled *C. edulis’* satellite pattern.
- Our results demonstrate that *Carpobrotus* hybrid accessions are a swarm of later-generation hybrids and backcrosses showing a strong bias towards *C. edulis*, indicating asymmetric introgression. These findings highlight the value of integrating cytogenetic and genomic approaches to understand genome evolution in invasive hybrid complexes.
