## Supplementary material for "Cytogenomic signatures of hybridisation in the genus *Carpobrotus* reveal biased parental dominance": Table S1

### Sheet: Hoja1
ID	Flower color	Admixture	Location	Collectors	Mediterranean region / South Africa	Herbarium voucher
CPNT	Magenta	C. acinaciformis	Cape Point, South Africa	Novoa et al. (2023)	ZA	tba
MELK	Magenta	C. acinaciformis	Melkbosstrand, South Africa	Novoa et al. (2023)	ZA	tba
SORS	Magenta	C. acinaciformis	Marina di Sorso, Italy	Novoa et al. (2023)	MED	tba
RAFT	Magenta	Hybrid	Porto Rafti, Greece	Erola Fenollosa	MED	tba
SOUN	Magenta	Hybrid	Cape Sounion, Greece	Erola Fenollosa	MED	tba
ZUMA	Magenta	Hybrid	Zumaia, Euskadi, Spain	Neus Nualart	MED	tba
ERIC	Magenta	Hybrid	Erice, Sicily, Italy	Jordi López-Pujol	MED	tba
CAMR	Magenta	Hybrid	Marina di Camerota, Italy	Jordi López-Pujol, Neus Nualart, Eduard López-Guillen, Joan Pere Pascual-Díaz	MED	BC-994218
ALBI	Magenta	Hybrid	Albinia, Italy	Jordi López-Pujol, Neus Nualart, Eduard López-Guillen, Joan Pere Pascual-Díaz	MED	tba
SETE	Magenta	Hybrid	Sète, France	Jordi López-Pujol, Neus Nualart, Eduard López-Guillen, Joan Pere Pascual-Díaz	MED	BC-994216
SFRN	Magenta	Hybrid	Six-Fours-les-Plages, France	Jordi López-Pujol, Neus Nualart, Eduard López-Guillen, Joan Pere Pascual-Díaz	MED	BC-994212
ALCN	Magenta	Hybrid	Les Cases d'Alcanar, Catalunya, Spain	Daniel Vitales	MED	BC-995889
BANY	Magenta	Hybrid	Banyuls-sur-Mer, France	Jordi López-Pujol, Neus Nualart, Eduard López-Guillen, Joan Pere Pascual-Díaz	MED	BC-994217
QBRN	Magenta	Hybrid	Playa de los Quebrantos, P. de Asturias, Spain	Eduardo Cires	MED	tba
CAST	Magenta	Hybrid	Praia dos Castros, Galicia, Spain	Daniel Vitales	MED	tba
BALR	Magenta	Hybrid	Balerma, Andalucía, Spain	Jordi López-Pujol, Neus Nualart, Neus Ibáñez	MED	BC-995898
THR 1	Magenta	Hybrid	Torre de Hércules, Galicia, Spain	Jonatan Rodríguez, Marta Pérez Diz, Noa Núñez, Luis González	MED	tba
ARTX	Magenta	Hybrid	Arteixo, Galicia, Spain	Jonatan Rodríguez, Marta Pérez Diz, Noa Núñez, Luis González	MED	tba
CADZ	Magenta	Hybrid	Cádiz, Andalucía, Spain	Novoa et al. (2023)	MED	tba
RONS	Magenta	Hybrid	Praia do Rons, Galicia, Spain	Novoa et al. (2023)	MED	tba
CART	Magenta	Hybrid	Cartagena, Murcia, Spain	Jordi López-Pujol, Neus Nualart, Neus Ibáñez	MED	BC-995892
ALBJ	Magenta	Hybrid	Rambla del Albujón, Murcia, Spain	Jordi López-Pujol, Neus Nualart, Neus Ibáñez	MED	BC-995888
TOR 1	Yellow	Hybrid	Torrox, Andalucía, Spain	Jordi López-Pujol, Neus Nualart, Neus Ibáñez	MED	BC-995899
SWEL	Yellow	Hybrid	Swellendam, South Africa	Nokwanda Makunga	ZA	tba
TOR 2	Magenta	Hybrid	Torrox, Andalucía, Spain	Jordi López-Pujol, Neus Nualart, Neus Ibáñez	MED	BC-995894
LIVR	Yellow	Hybrid	Livorno, Italy	Jordi López-Pujol, Neus Nualart, Eduard López-Guillen, Joan Pere Pascual-Díaz	MED	BC-994209
ALB 1	Yellow	Hybrid	Albertinia, South Africa	Nokwanda Makunga	ZA	tba
ALB 2	Yellow	Hybrid	Albertinia, South Africa	Nokwanda Makunga	ZA	tba
ALBS	Yellow	Hybrid	Albissola Marina, Italy	Jordi López-Pujol, Neus Nualart, Eduard López-Guillen, Joan Pere Pascual-Díaz	MED	tba
CDAI	Yellow	Hybrid	Cap-d’Ail, France	Jordi López-Pujol, Neus Nualart, Eduard López-Guillen, Joan Pere Pascual-Díaz	MED	BC-994220
DENI	Yellow	Hybrid	Dènia, Valencian Country, Spain	Jordi López-Pujol, Neus Nualart, Neus Ibáñez	MED	BC-995895
WILL	Yellow	Hybrid	Willowdene, South Africa	Ana Novoa	ZA	tba
SAPO	Yellow	Hybrid	Santa Pola, Valencian Country, Spain	Jordi López-Pujol, Neus Nualart, Neus Ibáñez	MED	BC-995887
HERM	Yellow	Hybrid	Herminia, Galicia, Spain	Jonatan Rodríguez, Marta Pérez Diz, Noa Núñez, Luis González	MED	tba
THR 2	Yellow	Hybrid	Torre Hércules, Galicia, Spain	Jonatan Rodríguez, Marta Pérez Diz, Noa Núñez, Luis González	MED	tba
POMZ	Yellow	C. edulis	Pomezia, Italy	Jordi López-Pujol, Neus Nualart, Eduard López-Guillen, Joan Pere Pascual-Díaz	MED	BC-994207
BACL	Yellow	C. edulis	Bacoli, Italy	Jordi López-Pujol, Neus Nualart, Eduard López-Guillen, Joan Pere Pascual-Díaz	MED	BC-994215
ROOI	Yellow	C. edulis	Rooisand, South Africa	Novoa et al. (2023)	ZA	tba
MONT	Yellow	C. edulis	Montagu, South Africa	Ana Novoa	ZA	tba
SPMO	Yellow	C. edulis	Praia de São Pedro Moel, Portugal	Hélia Marchante	MED	tba
SJAC	Yellow	C. edulis	Praia de São Jacinto, Portugal	Hélia Marchante	MED	tba
VMAL	Yellow	C. edulis	Vélez-Málaga, Andalucía, Spain	Jordi López-Pujol, Neus Nualart, Neus Ibáñez	MED	BC-995897
