## Supplementary material for "Cytogenomic signatures of hybridisation in the genus *Carpobrotus* reveal biased parental dominance": Table S2

### Sheet: Hoja1
Gene	Forward primer	Reverse primer
18S rDNA	5' - AAC GGC TAC CAC ATC CAA GG - 3'	5' - CCT GTC GGC CAA GGC TAT AG - 3'
5S rDNA	5' - GGG TGC GAT CAT ACC AGC - 3'	5' - GAG GAC TTC CCA GGA GGT - 3'
CarpoSat	5' - GAG GGA AAA TAA GGC GCA GA - 3'	5' - ACT TTA TCC CAA CTG ATC CGT AA - 3'
