## Supplementary material for "Cytogenomic signatures of hybridisation in the genus *Carpobrotus* reveal biased parental dominance": Table S3

### Sheet: Hoja1
	Q1	Q2	Flower	Taxa
SPMO	1e-05	0.99999	Yellow	C. edulis		Edulis
SJAC	1e-05	0.99999	Yellow	C. edulis		Edulis
VMAL	1e-05	0.99999	Yellow	C. edulis		Edulis
MONT	1e-05	0.99999	Yellow	C. edulis		Edulis
ROOI	1e-05	0.99999	Yellow	C. edulis		Edulis
BACL	1e-05	0.99999	Yellow	C. edulis		Edulis
POMZ	1e-05	0.99999	Yellow	C. edulis		Edulis
HERM	0.050699	0.949301	Yellow	Yellow flowered hybrid		Hybrids
THR 2	0.080701	0.919299	Yellow	Yellow flowered hybrid		Hybrids
WILL	0.031034	0.968966	Yellow	Yellow flowered hybrid		Hybrids
DENI	0.134601	0.865399	Yellow	Yellow flowered hybrid		Hybrids
TOR 2	0.178465	0.821535	Yellow	Yellow flowered hybrid		Hybrids
SAPO	0.179007	0.820993	Yellow	Yellow flowered hybrid		Hybrids
TOR 1	0.212051	0.787949	Pink	Magenta flowered hybrid		Hybrids
ALB 1	0.221692	0.778308	Yellow	Yellow flowered hybrid		Hybrids
GENO	0.195613	0.804387	Yellow	Yellow flowered hybrid		Hybrids
ALB 2	0.199674	0.800326	Yellow	Yellow flowered hybrid		Hybrids
CDAI	0.211915	0.788085	Yellow	Yellow flowered hybrid		Hybrids
LIVR	0.216116	0.783884	Yellow	Yellow flowered hybrid		Hybrids
SWEL	0.268261	0.731739	Yellow	Yellow flowered hybrid		Hybrids
BALR	0.445587	0.554413	Pink	Magenta flowered hybrid		Hybrids
BANY	0.499572	0.500428	Pink	Magenta flowered hybrid		Hybrids
ALBJ	0.503228	0.496772	Pink	Magenta flowered hybrid		Hybrids
RONS	0.503162	0.496838	Pink	Magenta flowered hybrid		Hybrids
QBRN	0.499806	0.500194	Pink	Magenta flowered hybrid		Hybrids
THR 1	0.499735	0.500265	Pink	Magenta flowered hybrid		Hybrids
CART	0.504849	0.495151	Pink	Magenta flowered hybrid		Hybrids
CAST	0.499896	0.500104	Pink	Magenta flowered hybrid		Hybrids
ARTX	0.500614	0.499386	Pink	Magenta flowered hybrid		Hybrids
ALCN	0.492448	0.507552	Pink	Magenta flowered hybrid		Hybrids
CAMR	0.477781	0.522219	Pink	Magenta flowered hybrid		Hybrids
ALBI	0.476876	0.523124	Pink	Magenta flowered hybrid		Hybrids
CADZ	0.507192	0.492808	Pink	Magenta flowered hybrid		Hybrids
ERIC	0.499492	0.500508	Pink	Magenta flowered hybrid		Hybrids
SFRN	0.534518	0.465482	Pink	Magenta flowered hybrid		Hybrids
SETE	0.586474	0.413526	Pink	Magenta flowered hybrid		Hybrids
RAFT	0.696882	0.303118	Pink	Magenta flowered hybrid		Hybrids
SOUN	0.698688	0.301312	Pink	Magenta flowered hybrid		Hybrids
ZUMA	0.70512	0.29488	Pink	Magenta flowered hybrid		Hybrids
CPNT	0.99999	1e-05	Pink	C. acinaciformis		Acinaciformis
MELK	0.99999	1e-05	Pink	C. acinaciformis		Acinaciformis
SORS	0.99999	1e-05	Pink	C. acinaciformis		Acinaciformis
