## Supplementary material for "Cytogenomic signatures of hybridisation in the genus *Carpobrotus* reveal biased parental dominance": Table S4

### Sheet: Hoja1
ID	Population admixture	Individuals	Genome size (pg/4C)	SD (pg/4C)	CV (%)	Genome size (pg/1C)
SORS	CA	2	5.593	0.125	4.415	1.39825
CPNT	CA	3	5.631	0.074	3.309	1.40775
VMAL	CE	3	5.323	0.066	3.88	1.33075
ROOI	CE	1	5.367	0.058	3.592	1.34175
MELK	CE	3	5.38	0.308	3.564	1.345
ALBJ	CH	3	5.126	0.197	3.341	1.2815
BALR	CH	3	5.294	0.179	4.342	1.3235
CART	CH	2	5.382	0.099	4.167	1.3455
ALB 2	CH	3	5.17	0.205	3.131	1.2925
ALB 1	CH	3	5.273	0.097	3.449	1.31825
DENI	CH	2	5.203	0.099	2.559	1.30075
SAPO	CH	3	5.202	0.061	3.709	1.3005
WILL	CH	3	5.307	0.098	3.312	1.32675
