## Supplementary material for "Cytogenomic signatures of hybridisation in the genus *Carpobrotus* reveal biased parental dominance": Table S5

### Sheet: Hoja1
ID	Tekay	Ogre	Athila	CRM	Others_gypsy	SIRE	Angela	TAR	TORK	Others_copia	TRIM	Other_LTR	LINE	DNA transposons	rDNA	Satellites	unclass	low_repeats	single_copy	>0.01%	Total repetitive content	total LTR fraction	total gypsy elements	total copia elements	Other mobile elements	% Ogre respect gypsy
ALBJ	0.357	50.579	0.614	2.851	0.179	0.546	0.896	0.106	0.044	0.402	0.067	0.915	0	0.167	1.04	1.575	4.442	12.117	22.971	64.78	76.897	57.556	54.58	1.994	0.234	92.6695
ALB 2	0.372	43.729	0.659	2.123	0.101	0.602	0.866	0.105	0.043	0.417	0.05	1.321	0	0.276	1.004	3.237	7.493	13.534	24.069	62.398	75.932	50.388	46.984	2.033	0.326	93.0721
ALB 1	0.447	45.055	0.628	2.259	0.151	0.708	0.866	0.116	0.042	0.59	0.05	1.269	0	0.347	1.42	3.442	4.761	14.329	23.569	62.151	76.48	52.181	48.54	2.322	0.397	92.8204
ALBI	0.686	46.41	0.64	2.91	0.166	0.536	0.826	0.108	0.038	0.426	0.154	1.065	0	0	0.927	2.432	6.481	12.588	23.607	63.805	76.393	53.965	50.812	1.934	0.154	91.3367
ARTX	0.399	44.96	0.692	3.033	0.156	0.534	0.858	0.102	0.029	0.412	0.05	1.361	0	0.225	0.993	2.234	7.868	12.493	23.601	63.906	76.399	52.586	49.24	1.935	0.275	91.3079
BALR	0.41	50.89	0.682	2.949	0.195	0.448	0.773	0.12	0.053	0.208	0.051	0.75	0	0.011	1.09	1.584	4.298	11.72	23.552	64.512	76.232	57.529	55.126	1.602	0.062	92.3158
BANY	0.443	46.529	0.755	3.05	0.266	0.633	0.824	0.117	0.032	0.408	0.055	1.023	0	0.011	1.09	2.026	7.193	12.023	23.577	64.455	76.478	54.135	51.043	2.014	0.066	91.1565
CAMR	0.335	47.544	0.749	2.936	0.137	0.488	0.848	0.09	0.034	0.398	0.059	1.608	0	0	0.92	2.018	5.652	12.746	23.438	63.816	76.562	55.226	51.701	1.858	0.059	91.9595
CART	0.363	53.385	0.679	3.154	0.334	0.529	0.916	0.075	0.043	0.399	0.053	0.332	0	0.049	1.22	1.081	5.061	10.442	21.734	67.673	78.115	60.262	57.915	1.962	0.102	92.1782
DENI	0.383	49.738	0.662	2.545	0.354	0.535	0.929	0.133	0.047	0.461	0.047	0.246	0	0.183	2.159	2.107	6.255	10.765	22.452	66.784	77.549	56.08	53.682	2.105	0.23	92.653
ERIC	0.422	47.565	0.682	3.122	0.124	0.6	0.836	0.074	0.047	0.516	0.125	0.698	0	0	1.096	2.365	4.917	13.99	22.823	63.189	77.179	54.811	51.915	2.073	0.125	91.6209
GENO	0.362	47.558	0.675	2.278	0.097	0.474	0.826	0.105	0.049	0.24	0.046	0.6	0	0	0.617	3.128	5.526	13.633	23.787	62.581	76.214	53.31	50.97	1.694	0.046	93.3059
THR 2	0.774	42.815	0.696	2.205	0.218	0.616	0.885	0.117	0.04	0.495	0.054	1.234	0.011	0.267	1.008	3.963	7.234	12.75	24.619	62.632	75.382	50.149	46.708	2.153	0.332	91.6652
THR 1	0.375	46.795	0.713	3.028	0.254	0.682	0.854	0.114	0.047	0.281	0.135	1.524	0	0.233	0.962	2.407	4.693	12.5	24.402	63.097	75.597	54.802	51.165	1.978	0.368	91.459
HERM	0.376	44.921	0.682	2.385	0.139	0.486	0.873	0.12	0.047	0.574	0.048	0.233	0	0.035	1.173	4.225	7.666	11.717	24.3	63.983	75.7	50.884	48.503	2.1	0.083	92.6149
SJAC	0.729	43.103	0.645	2.181	0.053	0.44	0.862	0.085	0.028	0.524	0.046	0.366	0	0.216	2.172	3.595	7.8	13.502	23.652	62.845	76.347	49.062	46.711	1.939	0.262	92.2759
ALCN	0.315	51.53	0.653	3.01	0.343	0.442	0.789	0.107	0.049	0.333	0.051	1.112	0	0	1.36	1.17	4.175	11.371	22.995	65.439	76.81	58.734	55.851	1.72	0.051	92.2633
LIVR	0.364	45.217	0.674	2.173	0.145	0.457	0.832	0.086	0.048	0.285	0.044	0.806	0.012	0.266	1.132	3.488	5.488	14.457	24.026	61.517	75.974	51.131	48.573	1.708	0.322	93.0908
SPMO	0.341	46.304	0.602	2.253	0.1	0.578	0.861	0.121	0.036	0.231	0.052	0.883	0	0.076	1.86	3.887	5.264	13.133	23.475	63.449	76.582	52.362	49.6	1.827	0.128	93.3548
CDAI	0.35	45.895	0.675	2.239	0.138	0.444	0.874	0.1	0.038	0.408	0.046	0.896	0	0.236	0.93	3.138	5.345	14.088	24.206	61.752	75.84	52.103	49.297	1.864	0.282	93.099
MONT	0.664	42.818	0.601	2.074	0.203	0.483	0.893	0.127	0.033	0.383	0.045	0.177	0	0.028	1.291	4.068	7.945	13.865	24.302	61.833	75.698	48.501	46.36	1.919	0.073	92.3598
SWEL	0.811	44.14	0.72	2.366	0.126	0.599	0.868	0.086	0.036	0.394	0.054	0.232	0	0.069	1.04	3.799	7.211	12.555	24.894	62.551	75.106	50.432	48.163	1.983	0.123	91.6471
BACL	0.315	45.347	0.658	2.219	0.199	0.669	0.892	0.188	0.04	0.503	0.048	0.169	0	0.232	1.115	4.21	6.67	12.675	23.849	63.474	76.149	51.247	48.738	2.292	0.28	93.0424
POMZ	0.425	46.768	0.597	2.297	0.185	0.57	0.856	0.127	0.04	0.396	0.047	0.422	0	0.243	1.135	3.714	6.625	12.225	23.329	64.447	76.672	52.73	50.272	1.989	0.29	93.0299
CAST	0.531	47.299	0.769	2.971	0.175	0.695	0.87	0.11	0.042	0.418	0.049	0.159	0	0	1.055	2.154	6.38	12.949	23.374	63.677	76.626	54.088	51.745	2.135	0.049	91.4079
QBRN	0.379	46.614	0.646	2.988	0.122	0.605	0.782	0.079	0.034	0.521	0.069	1.264	0	0.171	1.079	2.238	6.547	12.627	23.237	64.138	76.765	54.103	50.749	2.021	0.24	91.8521
RAFT	0.366	49.571	0.748	3.071	0.264	0.446	1	0.14	0.036	0.361	0.051	0.645	0.012	0.046	1.129	1.123	4.829	13.393	22.769	63.838	77.231	56.699	54.02	1.983	0.109	91.7642
RONS	0.504	51.683	0.62	2.884	0.266	0.436	0.737	0.047	0.043	0.227	0.105	0.235	0	0	1.972	1.329	4.767	11.741	22.405	65.855	77.596	57.787	55.957	1.49	0.105	92.362
CADZ	0.439	48.064	0.747	3.066	0.224	0.73	0.878	0.095	0.04	0.23	0.057	0.577	0	0	1.288	2.266	5.342	12.55	23.407	64.043	76.593	55.147	52.54	1.973	0.057	91.4808
SORS	0.586	50.224	0.468	3.918	0.247	0.448	0.705	0.063	0.058	0.28	0.059	1.472	0	0.111	1.85	0.594	4.832	12.252	21.834	65.915	78.167	58.528	55.443	1.554	0.17	90.5867
SETE	0.375	48.903	0.686	3.122	0.207	0.508	0.819	0.072	0.039	0.393	0.055	0.471	0	0.207	1.069	1.696	4.485	13.401	23.491	63.107	76.508	55.65	53.293	1.831	0.262	91.7625
SAPO	0.336	51.641	0.688	2.655	0.153	0.582	0.778	0.081	0.043	0.351	0.115	0.393	0	0.197	1.33	1.999	4.35	11.462	22.69	65.692	77.154	57.816	55.473	1.835	0.312	93.0921
SOUN	0.436	48.999	0.704	2.948	0.256	0.588	1.044	0.12	0.038	0.506	0.055	0.314	0	0	1.13	1.548	4.779	13.422	23.112	63.465	76.887	56.008	53.343	2.296	0.055	91.8565
SFRN	0.359	47.231	0.711	3.018	0.235	0.542	0.821	0.087	0.038	0.264	0.049	0.589	0.014	0.03	0.744	1.928	6.556	13.263	23.522	63.216	76.479	53.944	51.554	1.752	0.093	91.6146
TOR 1	0.342	49.754	0.629	2.526	0.214	0.551	0.904	0.062	0.046	0.207	0.043	0	0	0	2.14	1.817	5.608	11.556	23.6	64.843	76.399	55.278	53.465	1.77	0.043	93.059
TOR 2	0.555	51.44	0.587	2.139	0.175	0.409	0.762	0.133	0.043	0.259	0.054	0.228	0	0.038	1.183	2.375	4.55	12.591	22.48	64.93	77.521	56.784	54.896	1.606	0.092	93.7045
VMAL	0.32	47.743	0.646	2.146	0.257	0.547	0.843	0.114	0.05	0.331	0.051	0.541	0	0.275	1.69	3.117	5.182	12.183	23.589	63.853	76.036	53.589	51.112	1.885	0.326	93.4086
WILL	0.354	47.685	0.706	2.215	0.081	0.429	0.824	0.12	0.061	0.52	0.044	0	0	0.04	1.41	4.275	5.127	12.651	23.502	63.891	76.542	53.039	51.041	1.954	0.084	93.4249
ROOI	0.672	47.109	0.686	2.147	0.063	0.592	0.882	0.119	0.045	0.474	0.049	0.152	0	0.065	1.204	4.81	5.015	12.318	23.598	64.084	76.402	52.99	50.677	2.112	0.114	92.9593
MELK	0.696	51.375	0.599	3.64	0.351	0.431	0.858	0.078	0.038	0.358	0.06	0.225	0	0	1.68	0.575	4.091	12.44	22.131	65.055	77.495	58.709	56.661	1.763	0.06	90.6708
CPNT	0.309	52.697	0.637	3.769	0.207	0.594	0.719	0.084	0.045	0.214	0.053	0.442	0	0	1.929	0.098	5.257	10.998	21.948	67.054	78.052	59.77	57.619	1.656	0.053	91.4577
ZUMA	0.433	48.224	0.693	3.001	0.163	0.572	0.821	0.084	0.041	0.38	0.051	0.562	0	0.027	1.022	1.189	5.315	14.227	23.196	62.578	76.805	55.025	52.514	1.898	0.078	91.8307
